# GCS-H2 is essential for growth as it acts as the main relay for mitochondrial lipoylation in heterotrophic tissues of *Arabidopsis thaliana*

**DOI:** 10.1101/2024.10.14.617781

**Authors:** Jonathan Przybyla-Toscano, Clément Boussardon, Marta Juvany, Saleh Alseekh, Katharina Modde, Aurélien Valentin, Hans Stenlund, Hermann Bauwe, Alisdair R Fernie, Olivier Keech

**Author notes:** Univ. Grenoble Alpes, CEA, INRAE, CNRS, IRIG, LPCV, 38000 Grenoble, France. Equally contributed (Jonathan Przybyla-Toscano, Clément Boussardon).

## Abstract

H-protein is part of the multi-protein glycine cleavage system found in both prokaryotes and eukaryotes. The *Arabidopsis thaliana* genome contains three loci for genes encoding H-protein. We show that in land plants, there are two clades of mitochondrial H-proteins; one that clusters with H1 and H3, and another that clusters with H2, an isoform mostly expressed in heterotrophic tissue and for which a null mutation results in a >99% impeded growth. After showing that all three isoforms fulfill the same metabolic function, we evidenced that the impaired root growth in *h2* results from an altered cell cycle progression concomitant to a lower Target Of Rapamycin kinase activity. Subsequent metabolomic approaches revealed an accumulation of storage sugars and a significant decrease of the TCA intermediates and several vitamins in the *h2* root cells as compared to the wild-type ones.

Additional investigations evidenced that H2 acts as the main relay for lipoylation in root mitochondria, which diverges from the current lipoylation model proposed for photosynthetic tissues. Together, this work provides new insight on the control of the cell cycle by mitochondrial metabolism, and also challenges the current dogma for lipoylation in mitochondria of plant cells.

**Once sentence summary:** The absence of GCS-H2, an isoform of H-protein found in heterotrophic tissue, impedes the cell cycle, and drastically affects plant growth as it acts as the main relay for mitochondrial lipoylation.
