## Supplementary material for "GCS-H2 is essential for growth as it acts as the main relay for mitochondrial lipoylation in heterotrophic tissues of *Arabidopsis thaliana*": Dataset S2

### Sheet: AcCoA & CoA
CO2 condition	Genotype	Part	Material weight (mg)		Run order	Sample	CoA	AcCoA		NORMALIZATION by mg/FW	CoA	AcCoA
400 ppm	WT	shoot	20.4	2	23	2	0.152076	0.437959			0.00745469	0.0214686
400 ppm	WT	shoot	22.3	5	37	5	0.191371	0.551329			0.00858166	0.0247233
400 ppm	WT	shoot	20.1	8	29	8	0.172236	0.470755			0.00856896	0.0234207
400 ppm	h2-1	shoot	19.6	20	21	20	0.268432	0.595066			0.0136955	0.0303605
400 ppm	h2-1	shoot	18.2	23	19	23	0.194275	0.531132			0.0106744	0.0291831
400 ppm	h2-1	shoot	21	26	26	26	0.246275	0.614976			0.0117274	0.0292846
400 ppm	WT	root	22.3	11	32	11	0.278155	0.803716			0.0124733	0.0360411
400 ppm	WT	root	21.3	14	56	14	0.258013	0.760347			0.0121133	0.035697
400 ppm	WT	root	19.8	17	14	17	0.248535	0.766558			0.0125523	0.038715
400 ppm	h2-1	root	19.5	29	16	29	0.404017	1.12037			0.0207188	0.0574546
400 ppm	h2-1	root	20.1	32	13	32	0.290832	1.09007			0.0144693	0.0542325
400 ppm	h2-1	root	22.3	35	51	35	0.448596	1.38566			0.0201164	0.0621371

### Sheet: Adenylates
						Normalization by IS		Normalization by FW
CO2 condition	Genotype	Plant part	Material weight (mg)	Technical replicates		ADP (426.1, 78.9)	ATP (506, 79)	ADP (426.1, 78.9)	ATP (506, 79)
400 ppm	WT	shoot	19.2	1_1		157.912	84.4256	8.22456	4.39717
400 ppm	WT	shoot	19.2	1_2		224.352	106.171	11.685	5.52976
400 ppm	WT	shoot	22.2	4_1		215.309	116.531	9.69859	5.24915
400 ppm	WT	shoot	22.2	4_2		191.673	65.4825	8.6339	2.94966
400 ppm	WT	shoot	19.5	7_1		219.581	93.9618	11.2606	4.81855
400 ppm	WT	shoot	19.5	7_2		168.574	61.7973	8.64484	3.16909
400 ppm	h2-1	shoot	20.3	19_1		163.522	80.975	8.05526	3.98892
400 ppm	h2-1	shoot	20.3	19_2		191.691	83.3489	9.44289	4.10586
400 ppm	h2-1	shoot	19.3	22_1		193.571	97.8786	10.0296	5.07143
400 ppm	h2-1	shoot	19.3	22_2		224.791	107.74	11.6472	5.58238
400 ppm	h2-1	shoot	20.9	25_1		170.794	110.795	8.17198	5.30122
400 ppm	h2-1	shoot	20.9	25_2		208.298	100.735	9.96641	4.81984
400 ppm	WT	root	22.2	10_1		192.761	187.244	8.68293	8.43442
400 ppm	WT	root	22.2	10_2		145.771	95.7219	6.56625	4.3118
400 ppm	WT	root	19.2	13_1		203.319	127.469	10.5895	6.63901
400 ppm	WT	root	19.2	13_2		210.946	84.1426	10.9868	4.38243
400 ppm	WT	root	19.3	16_1		206.289	112.85	10.6885	5.84715
400 ppm	WT	root	19.3	16_2		182.51	103.615	9.45647	5.36864
400 ppm	h2-1	root	19.6	28_1		177.916	121.505	9.07732	6.19926
400 ppm	h2-1	root	19.6	28_2		219.504	113.615	11.1992	5.7967
400 ppm	h2-1	root	19.5	31_1		211.774	156.546	10.8602	8.028
400 ppm	h2-1	root	19.5	31_2		189.388	126.73	9.71222	6.49896
400 ppm	h2-1	root	21.4	34_1		195.238	143.548	9.12325	6.70785
400 ppm	h2-1	root	21.4	34_2		206.369	134.925	9.64342	6.3049

### Sheet: Sugar phosphates
CO2 condition	Genotype	Plant part	Material weight (mg)	Run order	Sample	3PGA (241.01, 78.9)	2PGA (241.01, 78.9)	DHAP (254.04, 78.9)	3PGAL (254.04, 179.9)	F 1 6PP (536.09, 78.9)	2-Deoxy-G6P (440.13, 78.9)	galactose-1-P (483.12, 78.9)	glucose-1P (483.12, 78.9)	fructose-6P (512.15, 78.9)	glucose-6P (512.15, 78.9)	UDP-glucose (901.2, 497.1)	trehalose-6P (813.26, 78.9)
400 ppm	WT	shoot	20.4	46	2	489.65	21.3	16.01	341.36	67.98	756.41	308	838.87	2277.46	6289.46	10218.1	63.78
400 ppm	WT	shoot	22.3	16	5	467.71	14.7	18.03	359.29	67.08	785.1	411.04	921.95	2831.22	8128.67	13552.1	65.11
400 ppm	WT	shoot	20.1	42	8	390.86	17.61	12.02	247.78	69.58	749.65	362.97	912.75	2097.09	5345.3	12306	52.02
400 ppm	WT	root	22.3	21	11	403.8	60.91	10.47	294.79	126.09	961.63	621.75	1620.6	3114.77	8263.2	16855.6	143.41
400 ppm	WT	root	21.3	32	14	458.17	78.57	12.69	331.81	140.51	896.74	678.47	1807.51	3248.4	8733.37	20906.4	217.61
400 ppm	WT	root	19.8	23	17	252.07	38.42	14.14	340.28	120.04	968.6	580.32	1881.47	2927.37	8086.23	19158.8	186.26
400 ppm	h2-1	shoot	19.6	49	20	324.97	14.9	23.44	496.68	50.81	755.32	316.62	714.89	2415.96	6807.49	10281.4	44.24
400 ppm	h2-1	shoot	18.2	22	23	415.2	13.64	32.87	716.92	52.59	840.26	243.11	600.67	2269.43	6310.54	6545.22	53.6
400 ppm	h2-1	shoot	21	34	26	582.58	21.95	34.11	839.48	60.92	775.79	312.72	703.33	2629.65	7032.84	8725.16	76.32
400 ppm	h2-1	root	19.5	30	29	208.88	23.53	10.51	191.18	118.84	841.55	358.76	923.87	1422.32	4567.74	14244.7	135.99
400 ppm	h2-1	root	20.1	17	32	212.84	24.64	12.28	220.49	148.31	782.98	492.26	1125.21	1849.43	5696.53	18973.8	204.11
400 ppm	h2-1	root	22.3	48	35	219.06	26.05	11.97	260.84	151.62	896.24	445.17	1204.32	2226.11	6986.19	17334.7	144.1
Normalization by IS & mg
CO2 condition	Genotype	Plant part	Material weight (mg)	Run order	Sample	3PGA (241.01, 78.9)	2PGA (241.01, 78.9)	DHAP (254.04, 78.9)	3PGAL (254.04, 179.9)	F 1 6PP (536.09, 78.9)	2-Deoxy-G6P (440.13, 78.9)	galactose-1-P (483.12, 78.9)	glucose-1P (483.12, 78.9)	fructose-6P (512.15, 78.9)	glucose-6P (512.15, 78.9)	UDP-glucose (901.2, 497.1)	trehalose-6P (813.26, 78.9)
400 ppm	WT	shoot	20.4	46	2	0.0279857	0.000816256	0.000739425	0.0148991	0.00483607	0.0485285	0.0267103	0.0630797	0.187925	0.527755	0.681585	0.0936897
400 ppm	WT	shoot	22.3	16	5	0.0267132	0.000939289	0.000611826	0.0111585	0.00345545	0.0443905	0.0215253	0.0484199	0.151172	0.415777	0.618831	0.071297
400 ppm	WT	shoot	20.1	42	8	0.0407861	0.00171895	0.00070191	0.0141669	0.00399591	0.0492242	0.0220932	0.0548091	0.17782	0.466653	0.524585	0.0806941
400 ppm	h2-1	shoot	19.6	49	20	0.0252072	0.00459638	0.000683533	0.0163944	0.00795563	0.0505269	0.0424855	0.104118	0.20479	0.542772	1.23061	0.222696
400 ppm	h2-1	shoot	18.2	22	23	0.0214428	0.00379011	0.000615379	0.0183194	0.00762128	0.054352	0.0462313	0.102246	0.20492	0.531889	1.12707	0.1944
400 ppm	h2-1	shoot	21	34	26	0.0269211	0.00499768	0.000495857	0.0105233	0.00745369	0.0471693	0.0379841	0.0962168	0.209972	0.608295	1.13715	0.19671
400 ppm	WT	root	22.3	21	11	0.0287198	0.00124932	0.000939045	0.020022	0.00398727	0.0443662	0.0180653	0.0492028	0.133581	0.3689	0.599329	0.0900816
400 ppm	WT	root	21.3	32	14	0.0276778	0.000869907	0.00106697	0.0212618	0.00396962	0.0464601	0.0243243	0.0545586	0.167544	0.481033	0.801976	0.0848171
400 ppm	WT	root	19.8	23	17	0.0260369	0.00117308	0.000800705	0.0165057	0.00463503	0.0499375	0.024179	0.0608023	0.139696	0.356074	0.819754	0.087169
400 ppm	h2-1	root	19.5	30	29	0.0213193	0.00321585	0.000552782	0.015564	0.00665715	0.050771	0.0328264	0.0855625	0.16445	0.43627	0.889921	0.150828
400 ppm	h2-1	root	20.1	17	32	0.0251831	0.00431857	0.000697501	0.0182378	0.00772308	0.049289	0.0372919	0.0993491	0.178547	0.480027	1.14911	0.269984
400 ppm	h2-1	root	22.3	48	35	0.0115533	0.00176092	0.000648086	0.0155962	0.00550185	0.0443943	0.0265981	0.0862344	0.134172	0.37062	0.878116	0.172003
