## Supplementary material for "GCS-H2 is essential for growth as it acts as the main relay for mitochondrial lipoylation in heterotrophic tissues of *Arabidopsis thaliana*": Dataset S3

### Sheet: data at 14 days_Bioassays
Table S3. Bioassays for growth of h2-1 seedling durign 14 days on 1/2 MS medium complemented with different molecules.
After 14 days	1/2 MS (WT)	1µM CoA	10 µM CoA	1 µM folate	10 µM folate	10 µM ascorbate	100 µM ascorbate	1 µM pantothenate	10 µM pantothenate	1 µM fMet	10 µM fMet	50 µM fMet	10 µM fMet_10 µM pantothenate
rep 1	1.5	1.1	1.1	1.3	0.7	1.6	1.5	1	0.9	1.1	1.7	1.7	2.5
rep 2	1.4	1	1.2	1	0.8	1.5	1.1	1	1.1	0.9	2.9	1.7	1.7
rep 3	1.5	0.9	2.1	0.9	1	1.3	0.6	0.9	1	1	1.2	2	1.6
rep 4	1.3	0.9	1.1	0.9	0.8			0.9	2	1	1.4	2.4	1.8
rep 5	1.3	1.1	1	0.9	0.7			*	1.1	1	1.9	2.1	1.7
* seed did not germinate
